# Divergent viral phosphodiesterases for immune signaling evasion

**DOI:** 10.1101/2025.08.21.671373

**Authors:** Erin E. Doherty, Jason Nomburg, Benjamin A. Adler, Santiago Lopez, Kendall Hsieh, Nathan Price, Nurashau Blount, Jennifer A. Doudna

## Abstract

Cyclic dinucleotides (CDNs) and other short oligonucleotides play fundamental roles in immune system activation in organisms ranging from bacteria to humans. In response, viruses use phosphodiesterase-mediated oligonucleotide cleavage for immune evasion, a strategy whose diversity has not yet been explored. We used a canonical 2H phosphodiesterase (2H PDE) structure-based search of prokaryotic and eukaryotic viral sequences to identify an exceptional diversity of 2H PDEs across the virome, including enzymes not detectable with sequence search methods alone. Despite active site conservation, biochemical experiments revealed remarkable substrate specificity of these PDEs that corresponds to variation in the core 2H fold. This nuanced specificity allows 2H PDEs to selectively degrade oligonucleotide messengers to avoid interfering with host immune signaling. Together, these findings nominate viral 2H PDEs as key regulators of CDN signaling across the tree of life.
