## Supplementary Table 1 for "Divergent viral phosphodiesterases for immune signaling evasion"

### Sheet: Supplementary_table_1
2H Name	2H ID (if applicable)
04302015_21_scaffold_6_prodigal-single.1__X__X__00181
5H_04062016_scaffold_1_prodigal-single.1__X__X__00138
5H_04062016_scaffold_1_prodigal-single.1__X__X__00139
ALT_09252017_20_scaffold_10_prodigal-single.1__X__X__00407
BC_09192017_0_5m_scaffold_0_prodigal-single.1__X__X__00163
BML_08042016_6_5m_scaffold_2_prodigal-single.1__X__X__00323	2H PDE 1
BML_coassembly_scaffold_37_prodigal-single.1__X__X__00261
BML_coassembly_scaffold_50_prodigal-single.1__X__X__00038
CAKLQF020000009.1__CAH1083277.1__SAMEA5780031_01913__00008	2H PDE 10
CG10_big_fil_rev_8_21_14_0-10_scaffold_17_prodigal-single.1__X__X__00071
CG_2015-01t_scaffold_23_prodigal-single.1__X__X__00228
Filtrate_w_scaffold_1_prodigal-single.1__X__X__00112
GOV_bin_1711_contig-70_0_prodigal-single.1__X__X__00287
GWB1_scaffold_5_curated_closed_complete_prodigal-single.1__X__X__00508
Ig8144_scaffold_2_curated_closed_complete_start-adj_prodigal-single.1__X__X__00293
KF147891.1__AGS82103.1__PaBG_00228__00223
KU160494.1__ALY07111.1__VmeM32_00124__00115
KX369583.1__ANT41627.1__PBI_LITTLETON_95__00091
LSDeep1_scaffold_42_prodigal-single.1__X__X__00407
LSDeep1_scaffold_42_prodigal-single.1__X__X__00464	2H PDE 14
LT598654.1__SBV38350.1__BN7874_181__00181
LacPavin_0818_WC40_scaffold_15340_prodigal-single.1__X__X__00192
LacPavin_0818_WC40_scaffold_238879_prodigal-single.1__X__X__00550
LacPavin_0818_WC40_scaffold_30711_prodigal-single.1__X__X__00446
LacPavin_0818_WC40_scaffold_354720_prodigal-single.1__X__X__00503
LacPavin_0818_WC40_scaffold_86355_prodigal-single.1__X__X__00005
LacPavin_0818_WC45_scaffold_160996_curated_closed_complete_prodigal-single.1__X__X__00874
LacPavin_0818_WC55_scaffold_113784_prodigal-single.1__X__X__00103
MF403008.1__AUZ94815.1__X__00003
MG592567.1__AUR94725.1__NVP1198A_16__00016	2H PDE 6
MH719082.1__AXY86065.1__X__00010
MK016493.1__AYQ99230.1__PBI_CANTARE_9__00009
MK675901.1__QBQ71161.1__S0112_035__00021
MN284896.1__QFP94898.1__SEA_OHMYWARD_16__00016	2H PDE 13
MN586040.1__QGJ94880.1__SEA_STORMAGEDDON_17__00017	2H PDE 15
MN695334.1__QGT54496.1__b3_0254__00238	2H PDE 4
MT028491.1__QIG66049.1__phiOC_p407__00383
MT074141.1__QIG64110.1__DAC22_96__00096	2H PDE 5
MT135025.1__QIW90704.1__GCAPEGMB_00385__00357
MT310852.1__QJD49729.1__SEA_CLUBPENGUIN_5__00005
MT639646.1__QNJ55935.1__SEA_RASPUTIA_45__00045
MW314850.1__QPO17094.1__SEA_LILBEANIE_16__00016
MW460245.1__QRE00328.1__X__00285	2H PDE 9
MZ501267.1__QZA70550.1__AH04_67__00066
Mad1_20_16_scaffold_0_curated_closed_complete_start-adj_prodigal-single.1__X__X__00178
Mad1_20_16_scaffold_0_curated_closed_complete_start-adj_prodigal-single.1__X__X__00695
NC_041916.1__YP_009599317.1__FDH33_gp030__00030
NC_049340.1__YP_009873965.1__HYO65_gp281__00281
NC_062752.1__YP_010357429.1__M1M30_gp180__00180	2H PDE 11
NC_070761.1__YP_010648593.1__PP301_gp010__00010
OK040787.1__UDL15396.1__SEA_PEPE25_21__00021
OM621816.1__UNA00760.1__ZHS_4__00004	2H PDE 8
ON081332.1__UQT02034.1__SEA_CHADMASTERC_17__00017
ON755184.1__UVF61433.1__SEA_DALANDE_19__00019
OQ095916.1__WBU76599.1__CHLORIS_190__00167
OQ411014.1__WEM33190.1__EJP02_129__00129
OQ646790.1__WGH15610.1__X__00075
OQ938578.1__WIC89133.1__SEA_KHARCHO_87__00087	2H PDE 16
PH2015_14_scaffold_1_prodigal-single.1__X__X__00087
RTP_09252017_15_scaffold_29_prodigal-single.1__X__X__00110
S16_GE16_scaffold_5545_prodigal-single.1__X__X__00089	2H PDE 12
S2_009_000_R2_scaffold_40_prodigal-single.1__X__X__00094
S2_018_000_R2_scaffold_9_prodigal-single.1__X__X__00421	2H PDE 2
SR-VP_0-2_scaffold_141_2071242_prodigal-single.1__X__X__00360
SR-VP_0-2_scaffold_141_2072294_prodigal-single.1__X__X__00274
SR-VP_0-2_scaffold_141_4750547_curated_closed_complete_prodigal-single.1__X__X__00587
SR-VP_0-2_scaffold_141_4750547_curated_closed_complete_prodigal-single.1__X__X__00807
SR-VP_0-2_scaffold_141_6534022_prodigal-single.1__X__X__00269
SR-VP_2-4_scaffold_141_1208361_prodigal-single.1__X__X__00324	2H PDE 3
SR-VP_2-4_scaffold_141_2952615_prodigal-single.1__X__X__00275
SR-VP_4-6_scaffold_141_3489769_prodigal-single.1__X__X__00013
SRR1747018_scaffold_2_1202_curated_prodigal-single.1__X__X__00032
gwf2_scaffold_96_prodigal-single.1__X__X__00080
rifoxyd1_full_scaffold_5_prodigal-single.1__X__X__00420
term1_saliva_scaffold_3_curated_closed_complete_prodigal-single.1__X__X__00182	2H PDE 7
